# H3K9 tri-methylation at *Nanog* times differentiation commitment and enables the acquisition of primitive endoderm fate

**DOI:** 10.1101/2021.06.22.449256

**Authors:** A. Dubois, L. Vincenti, A. Chervova, S. Vandormael-Pournin, M. Cohen-Tannoudji, P. Navarro

## Abstract

Mouse Embryonic Stem (ES) cells have an inherent propensity to explore distinct gene-regulatory states associated with either self-renewal or differentiation. This property is largely dependent on ERK activity, which promotes silencing of pluripotency genes, most notably of the transcription factor *Nanog*. Here, we aimed at identifying repressive histone modifications that would mark the *Nanog* locus for inactivation in response to ERK activity. We found histone H3 lysine 9 tri-methylation (H3K9me3) focally enriched between the *Nanog* promoter and its −5kb enhancer. While in undifferentiated ES cells H3K9me3 at *Nanog* depends on ERK activity, in somatic cells it becomes ERK-independent. Moreover, upon deletion of the region harbouring H3K9me3, ES cells display reduced heterogeneity of NANOG expression, delayed commitment into differentiation and impaired ability to acquire a primitive endoderm fate. We suggest that establishment of irreversible H3K9me3 at specific master regulators allows the acquisition of particular cell fates during differentiation.
