## Supplementary material for "H3K9 tri-methylation at *Nanog* times differentiation commitment and enables the acquisition of primitive endoderm fate": Table S2

### Sheet: Table S2
Table S2; Dubois et al. H3K9 tri-methylation at Nanog times differentiation commitment and enables the acquisition of primitive endoderm fate
Primer sequences			Antibodies
Application	Primer Name	Primer Sequence	Application		Host	Antibody	Supplier	Reference	Initial concentration	Used at
deletion screen	delCTRL_F	GCCTGGACTGTCTACCCTCT	IF	Primary antibodies	rat	Nanog	eBioscience™	eBIOMLC-51	0.5 mg/ml	1/200
	delCTRL_R	GACCAGGCTTGTCTACCACC			goat	Oct3/4 (N19)	Santa Cruz	sc8628	100 µg/ml	1/100
	N12c_F	TCGAGACAGGGTTTCATATAGCA			rabbit	Nanog	Cell Signaling Technology	CS8822S	nd	1/200
	N17b_R	TGGCCTCACAGTCTATTGCTC			goat	Gata4	Santa Cruz	sc1237	100 µg/ml	1/200
ChIP-qPCR Nanog locus	N1-F	CACCACATCCTGCTTCAAGA			goat	Gata6	R&D Systems	AF1700	0.2 mg/ml	1/200
	N1-R	ATCAGGGGCAGCTATTGTGT			rat	Pdgfra	eBioscience™	14-1401-81	0.5 mg/ml	1/200
	N2-F	ATACTGCCTGGCTGTGTGTG		Secondary antibodies	donkey	anti-goat 594	Jackson Immuno Research	705-585-147	1.5 mg/ml	1/500
	N2-R	CATTCTTCCTGAGGCCAGAT			donkey	anti-Rat 488	Jackson Immuno Research	712-545-150	1.5 mg/ml	1/500
	N3-F	CCCAGAAGTGTTGGAGTCTG			donkey	anti-rat 594	Jackson Immuno Research	712-585-153	1.5 mg/ml	1/500
	N3-R	GTGAATCGCTAGCCTTGGAG			donkey	anti-rabbit 647	Jackson Immuno Research	711-605-152	1.5 mg/ml	1/500
	N4-F	ACTGCTAACCACCCAGAGGA			donkey	anti-goat 647	Jackson Immuno Research	705-605-147	1.5 mg/ml	1/500
	N4-R	AATAGGGAGGAGGGCGTCTA	ChIP		rabbit	H3	Abcam	ab1791	1 µg/µl	1 µL
	N5-F	ATCCATCGCCGTCTCCTAA			rabbit	H3K9ac	Cell Signaling Technology	9649S	nd	10 µL
	N5-R	AGTCAAGGCCACCATAGCC			rabbit	H3K14ac	Millipore	07-353	nd	10 µL
	N6-F	AGAACCGGCTTAGAGCTTGA			rabbit	H3K27ac	Active Motif	39133	1 µg/µl	10 µL
	N6-R	AAGCTTGCCTTTGTCTTCTAGG			rabbit	H3K4me1	Active Motif	39297	1 µg/µl	10 µL
	N8-F	AGTGTGGCAAAAGTATGTAACTGG			rabbit	H3K4me2	Abcam	ab32356	0.098 µg/µl	10.3 µL
	N8-R	CTAAGCCCAACATTCGAGGA			rabbit	H3K4me3	Active Motif	39159	1 µg/µl	5 µL
	N10-F	CTGTGATGCCCCTACCTCTC			rabbit	H3K9me1	Abcam	ab9045	0.9 µg/µL	3 µL
	N10-R	TGGAACTTGGTTCTCTTGCAC			mouse	H3K9me2	Abcam	ab1220	1 µg/µl	5 µL
	N11-F	AGCCCTTGGTTAGTCCGAGT			rabbit	H3K9me3	Abcam	ab8898	1 µg/µl	3 µL
	N11-R	CAGGCATCACCAAAGTCATTT			rabbit	H3K27me1	Millipore	07-448	1 µg/µl	1 µL
	N13a_F	TGAAAATGGAATCACTGGAACCC			rabbit	H3K27me3	Millipore	07-449	1 µg/µl	1 µL
	N13a_R	GCCCTCCTCTGACAACTTTGA			rabbit	H4K20me3	Millipore	07-463	0.5 µg/µl	2 µL
	N14-F	TGGTGTAAACAGTGGGTCTGAA
	N14-R	TGGTTGACCTCTGTCCACATC
	N16-F	TGGAGGCATTGCAGGCTT
	N16-R	CACCACGGCTGCCACTAC
	N17-F	ACCCAGGAAGAACCACTCCT
	N17-R	CCCAGCTTAAGTCGGCTTCT
	N17b_F	TGAGCACAAGGACTGATCGG
	N17b_R	TGGCCTCACAGTCTATTGCTC
	N18-F	CCCGAGTCTTAAGCAGGACA
	N18-R	TTGCTTGCTCTTCACATTGG
	N20-F	CTAGAGATCGCCAGGGTCTG
	N20-R	CTTAGGGGGCATCCTCTGAT
	N21-F	CTTTCCCTCCCTCCCAGTC
	N21-R	TGAATTCACAGTTAATCCCACCT
	N23-F	TGGCCTTCAGATAGGCTGAT
	N23-R	CAAGAAGTCAGAAGGAAGTGAGC
	N25-F	GAGGAAGCATCGAATTCTGG
	N25-R	TTCGGGGACTGAATTCCTTA
	N26-F	GGTGATACGTTGGCCTTCTAGT
	N26-R	TTCTCAAATACACACAAGAGCCTTA
	N28-F	AGCCCAGTACTCAGGCTTGT
	N28-R	AGCATCACAACACGCACCT
	N29-F	GCCAGCAGATGGCATAATTT
	N29-R	TGATGGCAATGCTGAGGTTA
	N32-F	GATTCTATTCACCCAGCACCA
	N32-R	CCTTCTGAGTGGAGGTTTATCC
	N33-F	CCATCTCAGCTACTGGAGCA
	N33-R	ATTAGAACCGTGACCGCATC
qPCR gene expression	Tbp_F	GGGGAGCTGTGATGTGAAGT
	Tbp_R	CCAGGAAATAATTCTGGCTCA
	Nanog_F	AGGATGAAGTGCAAGCGGTG
	Nanog_R	TGCTGAGCCCTTCTGAATCAG
	Esrrb_F	CGATTCATGAAATGCCTCAA
	Esrrb_R	CCTCCTCGAACTCGGTCA
	Rex1_F	CAGCTCCTGCACACAGAAGA
	Rex1_R	ACTGATCCGCAAACACCTG
	Klf4_F	CAAGTCCCCTCTCTCCATTATCAAGAG
	Klf4_R	CCACTACGTGGGATTTAAAAGTGCCTC
	Prdm14_F	ACAGCCAAGCAATTTGCACTAC
	Prdm14_R	TTACCTGGCATTTTCATTGCTC
	Otx2_F	AATCAACTTGCCAGAATCCAGGG
	Otx2_R	GCTGTTGGCGGCACTTAGC
	Dnmt3b_F	GGCAAGGACGACGTTTTGTG
	Dnmt3b_R	GTTGGACACGTCCGTGTAGTGAG
	Fgf5_F	GTTTCCAGTGGAGCCCTTC
	Fgf5_R	GAGACACAGCAAATATTTCCAAAA
	Wnt3_F	CAAGCACAACAATGAAGCAGGC
	Wnt3_R	TCGGGACTCACGGTGTTTCTC
	Gata6_F	TGCAAGATTGCATCATGACAGA
	Gata6_R	TGACCTCAGATCAGCCACGTTA
	Gata4_F	TTCCTCTCCCAGGAACATCAAA
	Gata4_R	GCTGCACAACTGGGCTCTACTT
	Sox17_F	CACAACGCAGAGCTAAGCAA
	Sox17_R	CGCTTCTCTGCCAAGGTC
